# An acetylation-mediated chromatin switch governs H3K4 methylation read-write capability

**DOI:** 10.1101/2022.02.28.482307

**Authors:** Kanishk Jain, Matthew R. Marunde, Jonathan M. Burg, Susan L. Gloor, Faith M. Joseph, Karl F. Poncha, Zachary B. Gillespie, Keli L. Rodriguez, Irina K. Popova, Nathan W. Hall, Anup Vaidya, Sarah A. Howard, Hailey F. Taylor, Laylo Mukhsinova, Ugochi C. Onuoha, Emily F. Patteson, Spencer W. Cooke, Bethany C. Taylor, Ellen N. Weinzapfel, Marcus A. Cheek, Matthew J. Meiners, Geoffrey C. Fox, Kevin E. W. Namitz, Martis W. Cowles, Krzysztof Krajewski, Zu-Wen Sun, Michael S. Cosgrove, Nicolas L. Young, Michael-Christopher Keogh, Brian D. Strahl

## Abstract

In nucleosomes, histone N-terminal tails exist in dynamic equilibrium between free/accessible and collapsed/DNA-bound states. The latter state is expected to impact histone N-termini availability to the epigenetic machinery. Notably, H3 tail acetylation (*e.g.*, K9ac, K14ac, K18ac) is linked to increased H3K4me3 engagement by the BPTF PHD finger, but it is unknown if this mechanism has broader extension. Here we show that H3 tail acetylation promotes nucleosomal accessibility to other H3K4 methyl readers, and importantly, extends to H3K4 writers, notably methyltransferase MLL1. This regulation is not observed on peptide substrates yet occurs on the *cis* H3 tail, as determined with fully-defined heterotypic nucleosomes. *In vivo*, H3 tail acetylation is directly and dynamically coupled with *cis* H3K4 methylation levels. Together, these observations reveal an acetylation ‘chromatin switch’ on the H3 tail that modulates read-write accessibility in nucleosomes and resolve the long-standing question of why H3K4me3 levels are coupled with H3 acetylation.
