## Supplementary File 1 for "An acetylation-mediated chromatin switch governs H3K4 methylation read-write capability"

### Sheet: Steady-state Michaelis-Menten
Substrate	KM (mM)	kcat (min-1)	R2
H3 • H3	0.19 ± 0.06	0.0022 ± 0.0003	0.8791
H3 K9/14/18Ac	0.29 ± 0.09	0.0494 ± 0.0085	0.9034
H3 K4me1	n.d. a	n.d. a	0.1961
H3 K4me1 K9/14/18Ac	0.61 ± 0.16	0.0221 ± 0.0044	0.9646
H3 K4me2	n.d. a	n.d. a	-0.2004
H3 K4me2 K9/14/18Ac	0.08 ± 0.04	0.0007 ± 0.0001	0.7028
H3 K4me3	n.d. a	n.d. a	n.d. a
H3 K4me3 K9/14/18Ac	n.d. a	n.d. a	n.d. a
