## Supplementary File 2 for "An acetylation-mediated chromatin switch governs H3K4 methylation read-write capability"

### Sheet: METHYLoccupancy excel
TIME POINT		Raw values								Normalized within each run per replicate						0M	AVG- values used to graph
ZERO MIN	474-ZERO METHYL	0ac	1ac	2ac	3ac	4ac	5ac			0ac	1ac	2ac	3ac	4ac	5ac		0ac	1ac	2ac	3ac	4ac	5ac
	Replicate 1	668	352	324	151	124	0.789			78.1104	75.9603	78.8129	78.4579	98.3729	80.4445	474	83.9344	78.6586	84.2691	46.3881	62.8346	68.5126
	Replicate 2	4920	14.2	496	6.9	0.452	0.29			96.1377	73.0002	94.0284	48.6669	12.3497	30.623	488	13.8415	15.7151	11.3575	49.164	13.7297	11.0446
	Replicate 3	67.3	36.1	44.9	9.5	1.29	4.78			77.5551	87.0152	79.9658	12.0396	77.7811	94.4701	502	1.11951	2.45535	1.56394	1.58001	4.06272	7.30331
	488-ONE METHYL															516	1.10461	3.17096	2.80949	2.86789	19.373	13.1395
	Replicate 1	143	67.9	53.4	24.4	0.3	0.161			16.7212	14.6526	12.9895	12.678	0.237999	16.4152		STE
	Replicate 2	196	4.37	21.4	6.68	1.17	0.131			3.82988	22.4656	4.05687	47.1152	31.9672	13.8332		0ac	1ac	2ac	3ac	4ac	5ac
	Replicate 3	18.2	4.16	9.56	69.2	0.149	0.146			20.9733	10.0272	17.0261	87.6987	8.98402	2.88549	474	6.10377	4.2648	4.89102	19.2071	25.9329	19.3726
	502- TWO METHYLS															488	5.15409	3.62972	3.8318	21.6808	9.4618	4.14709
	Replicate 1	19.8	16.2	11.4	6.76	0.381	0.0308			2.31525	3.4959	2.77305	3.51242	0.302259	3.14029	502	0.668747	0.602831	0.679322	1.01453	2.036	4.9755
	Replicate 2	0.137	0.479	2.23	0.163	0.168	0.163			0.00267701	2.46247	0.422749	1.14967	4.59016	17.2122	516	0.881904	1.36846	1.3075	1.49523	15.9217	12.5999
	Replicate 3	0.903	0.584	0.84	0.0615	0.121	0.0788			1.0406	1.40767	1.49602	0.0779403	7.29575	1.55737
	516-THREE METHYLS
	Replicate 1	24.4	27.3	22.3	10.3	1.37	4.89e-08			2.85313	5.89124	5.42447	5.35176	1.08686	4.98573e-06		Pvalues 0M
	Replicate 2	1.52	0.403	7.87	0.435	1.87	0.363			0.0297011	2.07177	1.49194	3.06813	51.0929	38.3316		5ac to 0ac	5ac to 1ac	5ac to 2ac	5ac to 3ac	5ac to 4ac
	Replicate 3	0.374	0.643	0.849	0.145	0.0985	0.055			0.43099	1.54988	1.51205	0.183762	5.9391	1.087		0.394634	0.475536	0.460575	0.463614	0.77416
ONE HOUR										NORM						1HR	AVG
	474-ZERO METHYL	0ac	1ac	2ac	3ac	4ac	5ac			0ac	1ac	2ac	3ac	4ac	5ac		0ac	1ac	2ac	3ac	4ac	5ac
	Replicate 1	1040	294	188	842	78.4	5.3			95.6102	89.9413	94.0974	91.6433	70.9759	37.9113	474	95.7911	92.6204	93.3469	90.1586	74.3122	26.4977
	Replicate 2	308	434	89.2	106	38.5	5.18			96.585	91.7431	94.5356	86.7714	80.7382	27.4219	488	2.38619	5.50484	4.85435	7.52252	20.5556	35.3905
	Replicate 3	951	2370	276	927	24.7	4.5			95.178	96.1769	91.4077	92.0611	71.2226	14.1598	502	0.483457	2.33325	2.35991	4.18265	6.01074	17.4449
	488-ONE METHYL															516	1.33926	1.27394	1.44161	1.39073	2.38313	23.6223
	Replicate 1	31	26.5	8.25	54.8	24.4	4.92			2.84992	8.10695	4.12927	5.96443	22.0894	35.1931		STE
	Replicate 2	3.91	28.6	3.47	12.7	8.23	6.81			1.22613	6.04574	3.67756	10.3962	17.2591	36.0508		0ac	1ac	2ac	3ac	4ac	5ac
	Replicate 3	30.8	58.2	20.4	62.5	7.74	11.1			3.08253	2.36181	6.75622	6.20692	22.3183	34.9276	474	0.416109	1.85274	0.977821	1.69787	3.21376	6.87201
	502- TWO METHYLS															488	0.583906	1.68039	0.959833	1.43855	1.64959	0.338927
	Replicate 1	3.35	1.9	0.753	8.18	4.42	2.03			0.307975	5.77859	6.38514	10.6538	13.7867	23.3871	502	0.175343	1.73032	2.01284	3.26179	3.94565	4.4051
	Replicate 2	2.66	4.22	0.376	2.03	0.457	1.67			0.834143	0.892064	0.398491	1.66176	0.958373	8.84066	516	0.0580409	0.072405	0.0492615	0.110068	0.672926	5.69537
	Replicate 3	3.08	8.11	0.894	2.34	1.14	6.39			0.308253	0.329112	0.296081	0.232387	3.2872	20.107
	516-THREE METHYLS
	Replicate 1	13.4	4.48	2.79	13.8	3.24	1.73			1.2319	1.37053	1.39645	1.50199	2.93319	12.3748
	Replicate 2	4.32	6.24	1.31	1.43	0.498	5.23			1.3547	1.31907	1.38836	1.1706	1.04435	27.6866		Pvalues 1 Hr
	Replicate 3	14.3	27.9	4.65	15.1	1.1	9.79			1.43117	1.13221	1.54002	1.49959	3.17186	30.8055		5ac to 0ac	5ac to 3ac	5ac to 2ac	5ac to 1ac	5ac to 4ac
																	0.0173603	0.0175011	0.0176252	0.0171948	0.0207728

### Sheet: ACETYL BAR EXCEL
		0ac	1ac	2ac	3ac	4ac	5ac
acetyls 0M Raw values	Replicate 1	87300000	28500000	9390000	285000	70300	5.67e-05
	Replicate 2	81000000	3760000	3310000	25300	17900	16800
	Replicate 3	71700000	1290000	4690000	99400	113000	40100
Normalized	Replicate 1	0.695367	0.22701	0.0747937	0.0022701	0.000559957	4.5163e-13
	Replicate 2	0.919097	0.0426642	0.0375582	0.000287076	0.000203109	0.000190627
	Replicate 3	0.920027	0.0165528	0.0601803	0.00127546	0.00144997	0.000514548
AVG		0.84483	0.0954089	0.0575107	0.00127755	0.00073768	0.000235058
STE		0.0747323	0.0662307	0.0108315	0.00057245	0.000370745	0.000150189
Averages and STE were used to compose Acetylation bar graphs
acetyls 1H Raw values	Replicate 1	37200000	10800000	9030000	11000000	1060000	327000
	Replicate 2	3960000	5130000	2930000	1130000	463000	144000
	Replicate 3	15300000	12000000	13200000	5760000	737000	848000
Normalized	Replicate 1	0.535892	0.155581	0.130083	0.158463	0.01527	0.00471066
	Replicate 2	0.287853	0.372901	0.212982	0.08214	0.0336556	0.0104674
	Replicate 3	0.319783	0.25081	0.275891	0.120389	0.0154039	0.0177239
AVG		0.381176	0.259764	0.206319	0.12033	0.0214432	0.0109673
STE		0.0779051	0.0628943	0.0422227	0.0220325	0.00610633	0.00376491
Averages and STE were used to compose Acetylation bar graphs

### Sheet: K4Me3-time
	ACETYL STATE
ZERO MIN	474-(K4Me0)	0ac	1ac	2ac	3ac	4ac	5ac																				0ac	1ac	2ac	3ac	4ac	5ac
	Replicate 1	29100	70500	640	400	297	130																			0M	0.0086	0.0063	0.0136	0.0202	0.0137	0.0047
	Replicate 2	4920	322000	496	149	435	23.5																			10M	0.0108	0.004	0.0195	0.0218	0.013	0.0042
	Replicate 3	2660	1740	1100	496	76.1	1.29																			30M	0.0193	0.0129	0.0193	0.0164	0.0214	0.042
																										1Hr	0.0179	0.0127	0.0144	0.0139	0.0361	0.1965
	488-(K4Me1)																									2hr	0.0123	0.0192	0.0241	0.0199	0.0458	0.2135
	Replicate 1	1200	4120	47.7	59.2	4.33	19																		STE	0M	0.0032	0.0055	0.0007	0.0048	0.0003	0.0018
	Replicate 2	196	8690	21.4	14.1	6.38	2.15																			10M	0.003	0.0016	0.0136	0.002	0.0069	0.0022
	Replicate 3	99	183	52.5	69.2	19.1	18.6																			30M	0.0088	0.0012	0.0031	0.0032	0.0079	0.0067
																										1Hr	0.0033	0.0007	0.0005	0.0011	0.009	0.035
	502--(K4Me2)																									2hr	0.0001	0.0069	0.0081	0.0092	0.0176	0.034
	Replicate 1	191	246	2.07	2.59	1.08	7.6
	Replicate 2	7.4	783	2.23	2.41	1.18	43
	Replicate 3	16.8	5.64	5.17	3.21	0.51	8.25	NORMALIZED K4me3
								K4me3 Percent Abs
	516-(K4Me3)							0ac	1ac	2ac	3ac	4ac	5ac
	Replicate 1	66	70.2	9.38	9.33	4.22	0.26	0.0021599	0.000936797	0.0134163	0.0198039	0.0137625	0.00165753
	Replicate 2	57.7	187	7.87	4.87	5.91	0.32	0.0111366	0.00056383	0.0149194	0.0285832	0.0131781	0.0046397
	Replicate 3	35.2	33.9	14.5	6.97	1.38	0.22	0.0125222	0.0172735	0.0123702	0.0121137	0.0142136	0.0077574
							AVG	0.00860625	0.00625805	0.0135686	0.0201669	0.0137181	0.00468488
							STE	0.0032479	0.00550879	0.000739826	0.00475778	0.000299741	0.00176103
TEN	ACETYL STATE
	474-(K4Me0)	0ac	1ac	2ac	3ac	4ac	5ac
	Replicate 1	0.00663	0.00364	1.49	0.609	0.709	0.508
	Replicate 2	0.00621	0.00307	2.51	1.11	0.903	0.461
	Replicate 3	0.0774	0.0317	0.165	15.8	11.8	1.86
	488-(K4Me1)
	Replicate 1	2.06e-05	0.00362	0.0169	0.0457	0.0384	0.0164
	Replicate 2	3.5e-05	0.00296	0.0686	0.0553	0.0526	0.075
	Replicate 3	0.000116432	0.00354	0.00107	0.541	3.34	0.313
		5.7344e-05	0.00337333	0.0288567	0.214	1.14367	0.1348
	502--(K4Me2)
	Replicate 1	0.0008	2.17e-05	0.018	0.00592	0.00688	0.00847
	Replicate 2	2.01e-05	1.99e-05	0.0236	0.00359	0.00585	0.00149
	Replicate 3	1.02e-05	1.88e-05	0.014	0.00412	0.391	0.0618
		0.000276767	2.01333e-05	0.0185333	0.00454333	0.134577	0.02392
	516-(K4Me3)							0ac	1ac	2ac	3ac	4ac	5ac
	Replicate 1	4.12e-05	4.35e-05	0.0172	0.0173	0.00459	0.00165	0.00549935	0.0059384	0.0111536	0.0255192	0.00604847	0.00308688
	Replicate 2	6.94e-05	3.2e-05	0.0031	0.0223	0.00585	0.00464	0.0109559	0.00526151	0.00118988	0.0187208	0.00604776	0.00855883
	Replicate 3	0.00125	2.76e-05	0.0087	0.354	0.427	0.0024	0.0158676	0.000782171	0.0460878	0.0211987	0.0267577	0.00107277
							AVG	0.0107743	0.00399403	0.0194771	0.0218129	0.0129513	0.00423949
							STE	0.00299445	0.00161777	0.0136127	0.00198643	0.00690321	0.00223657
							K5ac
THIRTY	ACETYL STATE	20	30	40	50	60	70
	474-(K4Me0)	0ac	1ac	2ac	3ac	4ac	5ac
	Replicate 1	5.19	1180	161	502	79.7	4.69
	Replicate 2	0.026	17.5	16.4	17.6	27.7	15.8
	Replicate 3	0.652	712	655	140	31.1	3.78
		1.96	637	277	220	46.2	8.09
	488-(K4Me1)
	Replicate 1	0.0491	29.9	51.2	34.8	17.3	1.61
	Replicate 2	0.0068	0.211	0.66	2.1	9.97	3.7
	Replicate 3	0.0123	18.6	44.9	14.5	15.1	2.89
		0.0227	16.2	32.3	17.1	14.1	2.73
	502--(K4Me2)
	Replicate 1	0.0168	2.93	3.65	1.62	2.64	2.03
	Replicate 2	0.00125	0.274	0.528	0.793	1.52	0.192
	Replicate 3	0.00633	1.75	4.24	0.906	3.02	2.01
		0.00813	1.65	2.81	1.11	2.39	1.41
	516-(K4Me3)							0ac	1ac	2ac	3ac	4ac	5ac
	Replicate 1	0.114	14.8	5.27	8.8	2.38	0.333	0.0212294	0.0120557	0.0238332	0.0160813	0.0233288	0.0384393
	Replicate 2	0.00118	0.278	0.371	0.464	0.269	0.663	0.0334942	0.015222	0.0206582	0.0221406	0.0068172	0.0325718
	Replicate 3	0.00215	8.45	9.48	1.72	1.73	0.505	0.0031957	0.0114066	0.0132844	0.0109466	0.0339549	0.0549809
							AVG	0.0193064	0.0128948	0.0192586	0.0163895	0.0213669	0.0419974
							STE	0.00879911	0.00117861	0.00312456	0.00323509	0.00789514	0.00670911
							K5ac
ONE HR	ACETYL STATE	20	30	40	50	60	70
	474-(K4Me0)	0ac	1ac	2ac	3ac	4ac	5ac
	Replicate 1	822	294	188	842	0.767172	0.294586
	Replicate 2	0.0781	434	89.2	106	0.452559	0.323491
	Replicate 3	1620	2370	276	927	0.74059	0.264328
		814	1030	184	625	0.653	0.294
	488-(K4Me1)
	Replicate 1	26.2	26.5	8.25	54.8	0.184279	0.428417
	Replicate 2	0.0366	28.6	3.47	12.7	0.431035	0.28107
	Replicate 3	75.9	58.2	20.4	62.5	0.2114	0.324719
		34	37.8	10.7	43.3	0.276	0.345
	502--(K4Me2)
	Replicate 1	2.66	1.9	0.753	8.18	0.0199357	0.149287
	Replicate 2	0.866	4.22	0.376	2.03	0.0622977	0.175885
	Replicate 3	16.9	8.11	0.894	2.34	0.0224129	0.16872
		6.81	4.74	0.674	4.18	0.0349	0.165
	516-(K4Me3)							0ac	1ac	2ac	3ac	4ac	5ac
	Replicate 1	10.8	4.48	2.79	13.8	0.0286134	0.12771	0.0125339	0.0137053	0.0139645	0.0150199	0.0286134	0.12771
	Replicate 2	0.024	6.24	1.31	1.43	0.054108	0.219554	0.0238877	0.0131907	0.0138836	0.011706	0.054108	0.219554
	Replicate 3	30.2	27.9	4.65	15.1	0.0255968	0.242233	0.0173264	0.0113221	0.0154002	0.0149959	0.0255968	0.242233
							AVG	0.017916	0.0127394	0.0144161	0.0139073	0.0361061	0.196499
							STE	0.00329079	0.00072405	0.000492615	0.00110068	0.009043	0.0350122
							K5ac
TWO HR	ACETYL STATE	20	30	40	50	60	70
	474-(K4Me0)	0ac	1ac	2ac	3ac	4ac	5ac
	Replicate 1	964	22.7	20.5	30.1	0.782986	0.415205
	Replicate 2	972	185	178	245	0.701543	0.106274
	Replicate 3	922	2850	2450	1120	0.659764	0.108158
		952.667	1019.23	882.833	465.033	0.714765	0.209879
	488-(K4Me1)
	Replicate 1	18.2	0.844	0.367	4.36	0.101534	0.319106
	Replicate 2	17	7.5	18.7	27.4	0.254347	0.308036
	Replicate 3	24.9	250	74.2	130	0.279323	0.308793
		20	86.1	31.1	53.9	0.212	0.312
	502--(K4Me2)
	Replicate 1	3.08	0.514	1.51	0.0974	0.0347213	0.120063
	Replicate 2	2.74	0	1.15	1.58	0.0188462	0.336511
	Replicate 3	3.05	36.9	1.91	3.64	0.0295486	0.337339
		2.96	12.5	1.52	1.77	0.0277	0.265
	516-(K4Me3)							0ac	1ac	2ac	3ac	4ac	5ac
	Replicate 1	12.2	0.823	0.932	1.37	0.0807581	0.145626	0.0122308	0.0330774	0.0399846	0.0381325	0.0807581	0.145626
	Replicate 2	12.1	2.34	3.85	3.61	0.0252639	0.249179	0.0120537	0.0120099	0.0190878	0.0130048	0.0252639	0.249179
	Replicate 3	12	39.6	34.2	10.9	0.0313644	0.24571	0.0124747	0.0124666	0.0133578	0.00861974	0.0313644	0.24571
							AVG	0.0122531	0.0191846	0.0241434	0.019919	0.0457955	0.213505
							STE	0.000122025	0.00694767	0.00809148	0.00919429	0.0175698	0.0339544

### Sheet: percentsk4me3
PTM	BIO	AVG	STE
0ac	0M	0.0086	0.0032
1ac	0M	0.0063	0.0055
2ac	0M	0.0136	0.0007
3ac	0M	0.0202	0.0048
4ac	0M	0.0137	0.0003
5ac	0M	0.0047	0.0018
0ac	10M	0.0108	0.003
1ac	10M	0.004	0.0016
2ac	10M	0.0195	0.0136
3ac	10M	0.0218	0.002
4ac	10M	0.013	0.0069
5ac	10M	0.0042	0.0022
0ac	30M	0.0193	0.0088
1ac	30M	0.0129	0.0012
2ac	30M	0.0193	0.0031
3ac	30M	0.0164	0.0032
4ac	30M	0.0214	0.0079
5ac	30M	0.042	0.0067
0ac	60M	0.0179	0.0033
1ac	60M	0.0127	0.0007
2ac	60M	0.0144	0.0005
3ac	60M	0.0139	0.0011
4ac	60M	0.0361	0.009
5ac	60M	0.1965	0.035
0ac	120M	0.0123	0.0001
1ac	120M	0.0192	0.0069
2ac	120M	0.0241	0.0081
3ac	120M	0.0199	0.0092
4ac	120M	0.0458	0.0176
5ac	120M	0.2135	0.034
