## Supplementary File 3 for "An acetylation-mediated chromatin switch governs H3K4 methylation read-write capability"

### Sheet: H3.1 control
		Degree of acetylation control
		5ac			4ac			3ac			2ac			1ac			0ac
Percentage of total H3.1	H3K9me0	0	0	0	4.16219e-05	7.13771e-06	0.12311	37.4194	35.8229	35.5708	36.4356	36.8513	37.4579	36.8965	35.4567	33.1738	44.0519	42.9135	46.1116
	H3K9me1	0	0	0	63.9756	56.9162	62.6399	17.2013	21.7811	19.0718	26.3001	22.0549	24.8617	17.0325	18.2186	19.4046	10.4905	13.5712	13.4584
	H3K9me2	0	0	0	4.16219e-05	7.13771e-06	0.12311	32.9563	35.8316	31.571	27.8704	31.3919	29.7324	32.5354	31.5476	34.0248	32.7706	31.1179	29.7419
	H3K9me3	0	0	0	2.3784e-05	4.07869e-06	0.0703486	3.98803	3.01408	9.352	6.09834	7.61524	6.43373	11.4039	12.5208	12.3402	12.6871	12.3974	10.6881

### Sheet: H3.1 butyrate treated
		Degree of acetylation butyrate treated
		5ac			4ac			3ac			2ac			1ac			0ac
Percentage of total H3.1	H3K9me0	0	0	0	5.04274	4.12996	4.83333	21.2886	21.713	21.6496	28.9582	26.6449	27.9258	28.711	28.8744	27.5434	54.4348	51.9841	48.8895
	H3K9me1	0	0	0	6.81281	7.85567	7.36049	12.9304	11.1466	12.8486	21.0866	22.0491	21.3235	14.4169	14.4284	15.9623	4.2113	5.13732	7.89923
	H3K9me2	0	0	0	10.053	9.75304	8.88099	26.508	27.8034	25.9132	35.8684	35.8906	37.139	39.3301	38.0038	38.0917	27.4814	26.9782	29.443
	H3K9me3	0	0	0	3.00947	2.24556	1.60389	10.2618	10.4504	9.29738	10.0575	10.993	9.81766	15.8799	16.6818	17.0037	13.8725	15.9004	13.7682
