## Supplementary File 4 for "An acetylation-mediated chromatin switch governs H3K4 methylation read-write capability"

### Sheet: H3.1 control
	Percentage of {K9ac, K14ac, K18ac} within each acetyl state of H3.1 control
5ac including {K9ac, K14ac, K18ac}	100	100	100
4ac including {K9ac, K14ac, K18ac}	3.12142	1.27902	2.62957
3ac including {K9ac, K14ac, K18ac}	1.21133	0.835187	0.220009

### Sheet: H3.1 butyrate treated
	Percentage of {K9ac, K14ac, K18ac} within each acetyl state of H3.1 butyrate treated
5ac including {K9ac, K14ac, K18ac}	100	100	100
4ac including {K9ac, K14ac, K18ac}	17.3973	17.858	16.6357
3ac including {K9ac, K14ac, K18ac}	1.33443	1.23987	1.6743
